# Temporal and environmental factors interact with rootstock genotype to shape leaf elemental composition in grafted grapevines

**DOI:** 10.1101/2022.02.28.482393

**Authors:** Zachary N Harris, Julia E Pratt, Niyati Bhakta, Emma Frawley, Laura L. Klein, Misha T Kwasniewski, Zoë Migicovsky, Allison J Miller

## Abstract

Plants take up elements through their roots and transport them to their shoot systems for use in numerous biochemical, physiological, and structural functions. Elemental composition of above-ground plant tissues, such as leaves, reflects both above- and below-ground activities of the plant genotype, as well the local environment. Perennial, grafted plants, where the root system of one individual is fused to the shoot system of a genetically distinct individual, offer a powerful experimental system in which to study the role of the root system in the elemental composition of the shoot system. We measured elemental composition of over 7000 leaves in the grapevine cultivar ‘Chambourcin’ growing ungrafted and grafted to three rootstock genotypes. Leaves were collected over multiple years and phenological stages (across the season) and along a developmental time series. Temporal components of this study had the largest effect on leaf elemental composition; and rootstock genotype interacted with year, phenological stage, and leaf age to differentially modulate leaf elemental composition. Further, the local, above-ground environment affected leaf elemental composition, an effect influenced by rootstock genotype. This work highlights the dynamic nature by which root systems interact with shoot systems to respond to temporal and environmental variation.
