## Supplemental Table 1 for "Temporal and environmental factors interact with rootstock genotype to shape leaf elemental composition in grafted grapevines"

### Sheet: Sheet1
	Rootstock Main Effect		Adjusted Rootstock Means (ppm.)				Ungrafted - 1103P		Ungrafted - 3309C		Ungrafted - SO4		1103P - 3309C		1103P - SO4		3309C - SO4
Ion	PVE	p.adj	Ungrafted Mean	1103P Mean	3309C Mean	SO4 Mean	% Difference	p.val	% Difference	p.val	% Difference	p.val	% Difference	p.val	% Difference	p.val	% Difference	p.val
Al	NA	0.142157	16.9797	16.3926	16.2669	16.7479	3.58176	0.278414	4.38199	0.130123	1.38439	0.897745	0.77256	0.980047	-2.12139	0.698846	-2.87176	0.455406
As	0.870546	2.21647e-22	0.0176311	0.0199987	0.0171379	0.0206009	-11.8387	7.32977e-10	2.8782	0.471507	-14.4158	6.85008e-14	16.6931	5.17364e-14	-2.92322	0.43284	-16.8102	4.08562e-14
B	1.14978	7.1336e-29	17.4388	20.7538	21.4703	19.1819	-15.9728	3.40838e-14	-18.7771	0	-9.08699	1.3337e-07	-3.33736	0.193306	8.19471	2.35573e-05	11.9302	2.66181e-10
Ca	0.777189	3.36786e-20	13653.1	14133.4	12661.4	15277.4	-3.39811	0.211083	7.8322	0.000140507	-10.6322	1.72913e-09	11.6254	4.78097e-09	-7.48851	7.86947e-05	-17.1232	3.56382e-14
Cd	0.503764	2.87518e-24	0.013576	0.0102489	0.012729	0.0111701	32.4634	3.74145e-14	6.65431	0.0654617	21.5385	5.58886e-13	-19.484	4.74065e-14	-8.2475	0.00608896	13.9556	4.81369e-06
Co	0.469301	2.86904e-19	0.183623	0.259437	0.17754	0.239399	-29.2226	8.52651e-14	3.42579	0.875291	-23.2984	1.76687e-08	46.1283	3.86358e-14	8.37016	0.27468	-25.839	1.45763e-10
Cu	0.780329	7.24964e-23	6.94813	7.37094	6.0734	6.50459	-5.73616	0.0046505	14.4026	2.19047e-13	6.81888	0.00111633	21.3642	3.69704e-14	13.319	1.21657e-11	-6.62895	0.000687448
Fe	1.15201	5.73274e-25	71.563	81.1403	71.7295	74.1355	-11.8033	3.84137e-14	-0.232117	0.997354	-3.46992	0.0154942	13.1198	3.88578e-14	9.44868	2.40252e-13	-3.24533	0.0294125
K	0.836067	7.45199e-22	7603.17	8881.12	8877.6	8576.92	-14.3895	4.94049e-14	-14.3556	2.89768e-14	-11.3531	4.09561e-13	0.0395737	0.999995	3.54672	0.133725	3.50576	0.142347
Mg	2.57071	5.5169e-47	2912.85	2776.82	2339.42	2361.44	4.89883	0.0075219	24.5119	0	23.3506	0	18.6971	0	17.5901	3.61933e-14	-0.932663	0.924584
Mn	0.377169	3.63112e-12	70.6897	85.1636	69.024	80.7018	-16.9954	1.23548e-08	2.41324	0.869677	-12.4062	0.000120447	23.3826	9.40171e-11	5.52882	0.309076	-14.4703	3.20431e-06
Mo	1.45525	7.86662e-27	0.0975837	0.124957	0.100175	0.143864	-21.9061	2.81429e-11	-2.58724	0.884059	-32.1695	3.4861e-14	24.738	4.0414e-09	-13.1424	0.00048061	-30.368	4.20775e-14
Na	0.165308	0.000167418	25.8765	24.8266	24.9695	23.3884	4.2291	0.233005	3.63244	0.366158	10.6382	2.46241e-05	-0.572443	0.993872	6.14905	0.0346618	6.7602	0.0165241
Ni	0.473912	3.03764e-33	0.598129	0.458276	0.542656	0.927713	30.5172	9.55709e-07	10.2226	0.221974	-35.5264	3.45279e-14	-15.5494	0.00495578	-50.6015	0	-41.506	3.77476e-14
P	0.57612	1.90331e-39	2107.22	2484.49	2121.19	2433.64	-15.1848	0	-0.658587	0.959446	-13.4127	3.70814e-14	17.1269	0	2.08938	0.403255	-12.8387	3.88578e-14
Rb	0.635242	1.90776e-23	5.61557	7.6221	6.61679	7.38872	-26.3251	3.78586e-14	-15.1316	7.87338e-08	-23.9981	3.29736e-14	15.1932	5.9442e-06	3.15856	0.703935	-10.4474	0.000786579
S	0.303883	7.78316e-30	897.771	717.474	901.396	667.123	25.1295	5.31797e-14	-0.402138	0.998858	34.5735	3.86358e-14	-20.4042	4.79616e-14	7.54734	0.0517571	35.1168	3.68594e-14
Se	0.0918334	0.0358495	0.0280931	0.0264985	0.0300994	0.0276182	6.01755	0.513713	-6.66566	0.34653	1.71947	0.978788	-11.9633	0.015555	-4.05412	0.784228	8.98397	0.193535
Sr	1.49777	4.20452e-42	47.6838	47.94	35.6469	52.2543	-0.534407	0.996065	33.7671	0	-8.74656	0.000784744	34.4858	0	-8.25628	0.00191558	-31.7818	0
Zn	NA	0.252809	24.5458	24.4345	25.2461	24.2739	0.455648	0.995748	-2.774	0.489643	1.11995	0.943484	-3.215	0.358544	0.661288	0.987558	4.00505	0.202175
