## Supplemental Table 2 for "Temporal and environmental factors interact with rootstock genotype to shape leaf elemental composition in grafted grapevines"

### Sheet: Sheet1
	Year Main Effect		Adjusted Year Means (ppm)			2017 - 2018		2017 - 2019		2018 - 2019
Ion	PVE	p.adj	2017 Mean	2018 Mean	2019 Mean	% Difference	p.val	% Difference	p.val	% Difference	p.val
Al	17.33	0	11.3651	23.1265	17.386	103.488	0	52.9778	0	-24.822	0
As	0.54	1.04729e-17	0.0187614	0.0200002	0.0176621	6.60282	6.07438e-06	-5.85936	3.56673e-05	-11.6903	2.06501e-14
B	4.21	1.2071e-134	20.5751	17.2693	21.3498	-16.0671	0	3.7649	0.000116337	23.6284	0
Ca	6.58	6.91232e-196	11718.6	15022.6	15254.1	28.1946	0	30.1703	0	1.54121	0.259414
Cd	43.62	0	0.0274358	0.00349256	0.0174085	-87.27	0	-36.5481	0	398.445	0
Co	13.44	0	0.228013	0.141781	0.29526	-37.8187	0	29.493	0	108.251	0
Cu	5.63	2.63766e-194	6.45663	5.65732	8.25878	-12.3797	2.13163e-14	27.9116	0	45.984	0
Fe	21.95	0	67.6009	63.7621	96.0997	-5.67852	1.53444e-12	42.1575	0	50.7159	0
K	17.69	0	8724.02	6590.65	10560.2	-24.454	0	21.0473	0	60.2298	0
Mg	8.74	1.10038e-228	2286.67	2992.75	2525.46	30.8779	0	10.4424	0	-15.6141	0
Mn	6.57	8.63209e-225	73.6725	95.3329	62.7439	29.4008	0	-14.834	0	-34.1844	0
Mo	2.98	5.69739e-70	0.127259	0.114098	0.105116	-10.3422	2.83107e-14	-17.4001	0	-7.87203	6.01741e-14
Na	4.39	8.51706e-121	21.546	31.2342	22.5257	44.9652	0	4.54707	0.0260311	-27.8813	0
Ni	20.62	0	0.358151	1.15734	0.54622	223.144	0	52.5114	0	-52.8039	0
P	26.24	0	2608.49	1448.65	3136.79	-44.4643	0	20.2527	0	116.532	0
Rb	7.52	1.2e-317	7.64366	5.09154	7.94992	-33.3887	0	4.00665	0.00433264	56.1396	0
S	17	0	1103.94	1618.1	274.864	46.5746	0	-75.1016	0	-83.0131	0
Se	11.86	1.84353e-236	0.0252263	0.0485079	0.0180308	92.2913	0	-28.5236	2.85327e-14	-62.8291	0
Sr	9.63	0	35.6783	57.17	45.9554	60.2376	0	28.805	0	-19.6162	0
Zn	10.54	4.80551e-255	19.3858	33.3048	23.1204	71.7996	0	19.2643	9.32587e-15	-30.5794	0
