## Supplemental Table 3 for "Temporal and environmental factors interact with rootstock genotype to shape leaf elemental composition in grafted grapevines"

### Sheet: Sheet1
	Phenology Main Effect		Adjusted Phenology Means (ppm)			Anthesis - Veraison		Anthesis - Harvest		Veraison - Harvest
Ion	PVE	p.adj	Anthesis Mean	Veraison Mean	Harvest Mean	% Difference	p.val	% Difference	p.val	% Difference	p.val
Al	8.32914	3.19584e-286	16.3338	21.5595	12.9765	31.9937	0	-20.5541	0	-39.8108	0
As	7.88421	3.05076e-233	0.0153818	0.0242323	0.0177804	57.5384	0	15.5937	2.9976e-14	-26.625	0
B	21.504	0	26.3532	16.8381	17.0955	-36.106	0	-35.1292	0	1.52879	0.209279
Ca	6.03671	1.19423e-180	12617.4	16371.8	13000	29.756	0	3.03302	0.0055994	-20.5948	0
Cd	12.026	0	0.0230558	0.00876132	0.008258	-61.9995	0	-64.1825	0	-5.74474	0.0109741
Co	17.7591	0	0.24237	0.299966	0.13129	23.7633	0	-45.8309	0	-56.2317	0
Cu	19.4346	0	9.77412	6.32085	4.88291	-35.3308	0	-50.0425	0	-22.7492	0
Fe	1.41736	7.03406e-39	79.3536	71.6251	72.8795	-9.73932	0	-8.1586	3.11973e-14	1.75128	0.0918257
K	5.08803	1.80883e-158	9772.93	8029.69	7737.37	-17.8374	0	-20.8285	0	-3.64049	0.000154138
Mg	12.1666	0	2278.16	3104.91	2443.31	36.2902	0	7.24923	2.85327e-14	-21.3082	0
Mn	9.79145	0	101.48	62.9967	68.9323	-37.9219	0	-32.0729	0	9.42201	3.11451e-12
Mo	15.92	0	0.14575	0.111225	0.0941515	-23.6884	0	-35.4023	0	-15.3501	0
Na	4.26284	1.87756e-117	31.1937	22.2888	21.8033	-28.5472	0	-30.1036	0	-2.17833	0.405035
Ni	23.7472	0	0.802651	0.978062	0.288405	21.854	0	-64.0685	0	-70.5127	0
P	34.0874	0	3822.6	1936.97	1600.87	-49.3287	0	-58.121	0	-17.3517	0
Rb	11.1432	0	9.54731	5.85873	5.53133	-38.6348	0	-42.064	0	-5.58824	1.00496e-05
S	21.9271	0	1564.43	1398.35	224.44	-10.616	2.38377e-09	-85.6536	0	-83.9497	0
Se	6.51692	2.17742e-135	0.0391149	0.017945	0.0314337	-54.1224	0	-19.6376	4.97713e-13	75.1669	0
Sr	14.3823	0	33.1041	58.6789	48.2553	77.2558	0	45.7685	0	-17.7638	0
Zn	9.99086	1.22682e-242	33.1694	23.1624	19.4296	-30.1694	0	-41.4231	0	-16.1157	1.06581e-14
