## Supplemental Table 4 for "Temporal and environmental factors interact with rootstock genotype to shape leaf elemental composition in grafted grapevines"

### Sheet: Sheet1
	Leaf Position Main Effect		Adjusted Leaf Position Means (ppm)			Young - Middle		Young - Old		Middle - Old
Ion	PVE	p.adj	Young Mean	Middle Mean	Old Mean	% Difference	p.val	% Difference	p.val	% Difference	p.val
Al	8.63621	1.04336e-295	15.4221	13.4295	22.0637	-12.9201	3.05311e-14	43.0661	0	64.2928	0
As	15.8021	0	0.0142617	0.0171358	0.0271186	20.1529	0	90.1499	0	58.2566	0
B	7.59805	1.55523e-234	22.6039	16.7107	20.0832	-26.0718	0	-11.1515	0	20.1821	0
Ca	14.8201	0	12082.4	12350.2	17996.2	2.21696	0.0591348	48.9458	0	45.7153	0
Cd	1.36794	4.45298e-81	0.0112798	0.0100486	0.0147168	-10.915	3.33394e-08	30.4706	0	46.4563	0						7776
Co	11.8739	0	0.148294	0.216539	0.297251	46.0199	0	100.447	0	37.2736	0
Cu	22.0919	0	10.1401	6.10796	4.87073	-39.7643	0	-51.9657	0	-20.2561	0
Fe	10.1359	1.42535e-256	69.8593	67.1804	88.2613	-3.83482	6.34436e-06	26.3414	0	31.3795	0
K	16.5476	0	10853.1	8075.11	6928.12	-25.5962	0	-36.1645	0	-14.204	0
Mg	2.3709	9.44722e-66	2419.2	2558.78	2791.95	5.76976	2.52997e-11	15.408	0	9.11245	2.9976e-14
Mn	30.7633	0	52.0565	67.3429	125.705	29.365	0	141.479	0	86.6647	0
Mo	1.43379	2.67249e-34	0.110493	0.111169	0.124256	0.611582	0.830819	12.4556	9.99201e-15	11.772	2.89768e-14
Na	25.3825	0	43.1932	16.815	20.872	-61.0703	0	-51.6776	0	24.1273	0
Ni	0.717007	1.21371e-67	0.569541	0.572832	0.693973	0.577791	0.891808	21.8477	0	21.1478	0
P	4.93029	0	2788.03	2024.05	2100.48	-27.4021	0	-24.6609	0	3.77587	1.32882e-06
Rb	31.8503	0	12.0071	5.72981	4.49713	-52.2799	0	-62.5461	0	-21.5135	0
S	2.02042	6.17993e-242	1116.42	753.762	583.456	-32.4841	0	-47.7388	0	-22.5942	0
Se	0.306265	3.59178e-07	0.0273201	0.0261837	0.0308438	-4.15984	0.329559	12.8976	0.000321795	17.7978	1.65895e-07
Sr	8.33745	1.72e-313	38.5345	41.5122	58.5981	7.72736	7.93554e-11	52.0664	0	41.1586	0
Zn	10.794	1.98553e-260	33.0628	18.755	24.073	-43.2747	0	-27.1901	0	28.3552	0
